# Cooperation between physiological defenses and immune resistance produces asymptomatic carriage of a lethal bacterial pathogen

**DOI:** 10.1101/2023.01.22.525099

**Authors:** Grischa Y. Chen, Natalia R. Thorup, Abigail J. Miller, Yao-Cheng Li, Janelle S. Ayres

**Affiliations:** Molecular and Systems Physiology Lab, The Salk Institute for Biological Studies, La Jolla, CA 92037; Gene Expression Laboratory, The Salk Institute for Biological Studies, La Jolla, CA 92037; NOMIS Center for Immunobiology and Microbial Pathogenesis, The Salk Institute for Biological Studies, La Jolla, CA 92037

## Abstract

Animals have evolved two defense strategies to survive infections. Antagonistic strategies include mechanisms of immune resistance that operate to sense and kill invading pathogens. Cooperative or physiological defenses mediate host adaptation to the infected state, limiting physiological damage and disease, without killing the pathogen, and have been shown to cause asymptomatic carriage and transmission of lethal pathogens. Here we demonstrate that physiological defenses cooperate with the adaptive immune response to generate long-term asymptomatic carriage of the lethal enteric murine pathogen, *Citrobacter rodentium*. Asymptomatic carriage of genetically virulent *C. rodentium* provided immune resistance against subsequent infections. Host immune protection was dependent on systemic antibody responses and pathogen virulence behavior, rather than the recognition of specific virulent factor antigens. Finally, we demonstrate that an avirulent strain of *C. rodentium* in the field has background mutations in two genes that are important for LPS structure. Our work reveals novel insight into how asymptomatic infections can arise mechanistically with immune resistance, mediating exclusion of phenotypically virulent enteric pathogen to promote asymptomatic carriage.
