## Supplementary material for "Cooperation between physiological defenses and immune resistance produces asymptomatic carriage of a lethal bacterial pathogen": Table S2

### Sheet: Bacteria
Bacteria	Description	Reference
DBS100	wild-type C. rodentium	ATCC 51459
DBS100 Tn7-Cm	CmR C. rodentium	this work
DBS100 Tn7-Km	KmR C. rodentium	this work
DH5α λpir	Ε. coli cloning strain	-
ler::Km	ler insertion mutant	Caballero-Flores 2015
ΔLEE	LEE PAI mutant	Sanchez 2018
Δler	ler deletion mutant	this work
ΔrfaK	rfaK deletion mutant	this work
Δtir	tir deletion mutant	this work
ΔwfaP	wfaP deletion mutant	this work

### Sheet: Plasmids
Plasmid	Description	Reference
pFCM1	template for CmR	Addgene #64948
pRE112	allelic exchange, sacB negative selection	Addgene #43828
pSAC1	mini-Tn7 containing CmR	this work
pSAC17	Δler construct cloned into pRE112	this work
pSAC22	tir complement cloned into pCRII-TOPO-2	this work
pSAC23	Δtir contruct cloned into pRE112	this work
pSAC24	ΔwfaP construct cloned into pRE112	this work
pSAC25	ΔrfaK construct cloned into pRE112	this work
pSAC26	rfaK complement cloned into pCRII-TOPO-2	this work
pSAC27	wfaP complement cloned into pCRII-TOPO-2	this work
pSAC6	ler complement cloned into pSAC1	this work
pTNS2	Tn7 transposase plasmid	Addgene #87802
pTOPO-mCherry(+)	mCherry cloned into pCRII-TOPO-2 for bacterial expression	this work
pUC18R6K-mini-Tn7T	empty mini-Tn7 containing vector	Addgene #64958
pUC18R6KT-mini-Tn7T-Km	mini-Tn7 with KmR	Addgene #64969

### Sheet: Primers
Primer	Sequence	Description	Reference
GCP173	cgatatcgcatgcggtacctAACACAACGTCCGAAACTG	gibson assembly to make Δler construct in pRE112; primerA	this work
GCP174	ttatttcatgAATAAATAATCTCCTCATACTTTTATATATTAAGATATTAAC	gibson assembly to make Δler construct in pRE112; primerB	this work
GCP175	agattatttattCATGAAATAATTAAATGATAACGATAACTGAAC	gibson assembly to make Δler construct in pRE112; primerC	this work
GCP176	ggcccgatcccaagcttcttTCGCCTCTCTTACGACTTC	gibson assembly to make Δler construct in pRE112; primerD	this work
GCP217	catgaattcccgggagagctCCTGCAGCAATTCGTTTTG	gibson assembly to make ΔwfaP construct in pRE112; primerA	this work
GCP218	agtcaaatgcCATAATAATTGATACTAAATAATCATCCATAATATC	gibson assembly to make ΔwfaP construct in pRE112; primerB	this work
GCP219	aattattatgGCATTTGACTATAAGAACGG	gibson assembly to make ΔwfaP construct in pRE112; primerC	this work
GCP220	accgcatgcgatatcgagctACTCTTTTGCACGTCTCTTTG	gibson assembly to make ΔwfaP construct in pRE112; primerD	this work
GCP221	catgaattcccgggagagctCGCTGATGAGACGGTTGAAG	gibson assembly to make ΔrfaK construct in pRE112; primerA	this work
GCP222	aaaatatttgCGTAACAGTAAATATTATCTTATTGATCATGATAG	gibson assembly to make ΔrfaK construct in pRE112; primerB	this work
GCP223	tactgttacgCAAATATTTTCCTGGTTTGGCTC	gibson assembly to make ΔrfaK construct in pRE112; primerC	this work
GCP224	accgcatgcgatatcgagctTCCTGGCGCTGTCATTGATATTAATTTATG	gibson assembly to make ΔrfaK construct in pRE112; primerD	this work
GCP235	atcaagcttggtaccgagctTTTGTGCCTGTATTTCCG	clone rfaK complement into pCRII-TOPO-2	this work
GCP236	gttactagtggatccgagctAGCCCGCGGATAACTTAC	clone rfaK complement into pCRII-TOPO-2	this work
GCP239	atcaagcttggtaccgagctAGGTGGTATTGGTATTTCTCC	clone wfaP complement into pCRII-TOPO-2	this work
GCP240	gttactagtggatccgagctCCCTTTCAATACCGCCAAC	clone wfaP complement into pCRII-TOPO-2	this work
GCP255	AATCGCCTCTTCAGGATCGA	qPCR primers for DBS100 rpoA housekeeping	Rowley 2020
GCP256	CGTACCGACCTGGACAAGCT	qPCR primers for DBS100 rpoA housekeeping	Rowley 2020
GCP257	ACAGTTTGAATCTCCTGCTCACGC	qPCR primers for DBS100 ler	Rowley 2020
GCP258	AATTCGCCCACAACAAGCCCATAC	qPCR primers for DBS100 ler	Rowley 2020
GCP259	GGGAGGAAGGGATTGTGGTT	qPCR primers for DBS100 16S housekeeping	Rowley 2020
GCP260	CGGGGATTTCACATCCGACT	qPCR primers for DBS100 16S housekeeping	Rowley 2020
GCP282	AGTGATCTTGCGGCTGAGTT	espA qPCR primers for	this work
GCP283	TATCCACCGTCGTTGTCAAA	espA qPCR primers rev	this work
GCP284	CTTCAGGAATGGGAGATGGA	tir qPCR primers for	this work
GCP285	CAACCGCCTGAACAATACCT	tir qPCR primers rev	this work
GCP286	ATCGTAACGGCTGCCTGATA	eae (intimin) qPCR primers for	this work
GCP287	TTGGTGACGATGGGGATTGA	eae (intimin) qPCR primers rev	this work
GCP90	ATATTACCCGGGGCCCTGGAAAGTTGATCTGA	clone ler complement into pSAC1; XmaI	this work
GCP91	ATATTACTCGAGTTCATCTTCCAGTTCAGTTATCG	clone ler complement into pSAC1; XhoI	this work
GCP209	catgaattcccgggagagctAGGCGGCTACACAAACTC	gibson assembly to make Δtir construct in pRE112; primerA	this work
GCP210	ccggtgttgtATTATTATTACCAAGATTACCAATAGGCATAC	gibson assembly to make Δtir construct in pRE112; primerB	this work
GCP211	taataataatACAACACCGGGAGTTGAAC	gibson assembly to make Δtir construct in pRE112; primerC	this work
GCP212	accgcatgcgatatcgagctTTCGTGTGACCAGCAACATC	gibson assembly to make Δtir construct in pRE112; primerD	this work
